# Gene co-expression analysis of human *RNASEH2A* reveals functional networks associated with DNA replication, DNA damage response, and cell cycle regulation

**DOI:** 10.1101/2020.08.27.270595

**Authors:** Stefania Marsili, Ailone Tichon, Francesca Storici

**Affiliations:** School of Biological Sciences, Georgia Institute of Technology, Atlanta, GA 30332

## Abstract

Ribonuclease H2 (RNase H2) is a key enzyme for the removal of RNA found in DNA-RNA hybrids, playing a fundamental role in biological processes such as DNA replication, telomere maintenance and DNA damage repair. RNase H2 is a trimer composed of three subunits, being RNASEH2A the catalytic subunit. *RNASEH2A* expression levels have been shown to be upregulated in transformed and cancer cells. In this study we used a bioinformatics approach to identify *RNASEH2A* co-expressed genes in different human tissues to uncover biological processes in which *RNASEH2A* is involved. By implementing this approach, we identified functional networks for *RNASEH2A* that are not only involved in the processes of DNA replication and DNA damage response, but also in cell cycle regulation. Additional examination of protein-protein networks for RNASEH2A by the STRING database analysis, revealed a high co-expression correlation between *RNASEH2A* and the genes of the protein networks identified. Mass spectrometry analysis of RNASEH2A-bound proteins highlighted players functioning in cell cycle regulation. Further bioinformatics investigation showed increased gene expression of *RNASEH2A* in different types of actively cycling cells and tissues, and particularly in several cancers, supporting a biological role for RNASEH2A, but not the other two subunits of RNase H2, in cell proliferation.
