## Supplementary material for "Gene co-expression analysis of human *RNASEH2A* reveals functional networks associated with DNA replication, DNA damage response, and cell cycle regulation": Suppl Table 3

### Sheet: Sheet1
Top Co-expressed correlated genes	RNASEH2A	KIF20B	NCAPG2	PRIM1	RFWD3	TOPBP1	POLE2	KNTC1	SMC2
Top 20 Interactors based on STRING: Protein association network	RNASEH2B	RACGAP1	NCAPH2	PRIM2	RPA2	RAD9A	POLE	ZW10	NCAPH
	RNASEH2C	KIFC1	NCAPD3	POLA2	RPA1	CHEK1	POLE4	ZWILCH	NCAPG
	RNASEH1	KIF4A	SMC4	POLA1	RPA3	ATM	POLE3	BUB3	NCAPD2
	AP1M1	KIF4B	SMC2	POLE	PRIMPOL	BRCA1	POLA1	BUB1	SMC4
	SAMHD1	KIFC2	MCPH1	POLD1	MAD1L1	ATRIP	CDC45	CENPE	NCAPH2
	FEN1	KIF25	NCAPD2	RPA2	TEX14	ATR	POLD1	SPDL1	NCAPD3
	TREX1	KIF21A	CDK1	CDC6	EIF2S2	BARD1	POLA2	BUB1B	NCAPG2
	POLE	KIF1C	PLK1	POLE2	PHIP	MCM2	POLD2	MAD2L1	CDC5L
	TOP1	KIF11	NCAPH	RFC4	ATF7IP	HUS1	CHRAC1	ZWINT	H2AFZ
	POLA1	KIF18A	HIST2H2BE	MCM2	ATM	RAD17	PEX19	INCENP	HIST2H2BE
	ADAR	KIF1A	HIST2H2AC	MCM10	PPM1E	BACH1	MCM10	NDC80	HIST2H2AC
	C1D	KIF2C	CCNB1	POLD2	RNF168	CLSPN	PRIM2	CDCA8	AURKB
	POLD1	KIF13B	HIST2H2BD	RPA1	RAD51	TP53BP1	MCM4	CENPF	CDK1
	ZBTB16	KIF16B	H2AFZ	CDC45	MMS22L	RPA1	PRIM1	NUF2	CCNB2
	HTR5A	KIF23	H2AFV	MCM5	ETAA1	RAD51	POLD3	CDC20	H2AFV
	DMD	KIF15	HIST1H2BJ	RFC3	SMU1	TIPIN	MCM6	CCNB2	HIST1H2BD
	IFIH1	CENPE	HIST3H3	RPA3	WNT9A	RBBP8	MCM2	CASC5	PLK1
	ENSG00000255767	KIF21B	H2AFB1	POLD3	TRIP12	E2F1	ORC4	SKA1	HIST3H3
	CCDC25	KIF2A	HIST1H2BN	PCNA	RAD51C	CDC6	PCNA	CCNB1	MCPH1
	PCNA	KIF18B	HIST1H2BB	MCM6	MDM2	DNA2	MCM3	SGOL1	HIST1H2BN
