## Supplementary material for "Gene co-expression analysis of human *RNASEH2A* reveals functional networks associated with DNA replication, DNA damage response, and cell cycle regulation": Suppl Table 8

### Sheet: Sup Table 7
Lung squamous cell carcinoma				Breast invasive carcinoma				Bladder urothelial carcinoma
Transcript	TPM	Stage	N	Transcript	TPM	Stage	N	Transcript	TPM	Stage	N
RNASEH1-ENST00000315212.4	10.73	Normal	51	RNASEH1-ENST00000315212.4	0.09	Normal	111	RNASEH1-ENST00000315212.4	0.14	Normal	19
RNASEH1-ENST00000436842.5	0.11	Normal		RNASEH1-ENST00000436842.5	14.66	Normal		RNASEH1-ENST00000436842.5	12.53	Normal
RNASAEH2A-ENST00000221486.5	12.69	Normal		RNASAEH2A-ENST00000221486.5	16.17	Normal		RNASAEH2A-ENST00000221486.5	21.85	Normal
RNASEH2B-ENST00000336617.7	9.78	Normal		RNASEH2B-ENST00000336617.7	9.97	Normal		RNASEH2B-ENST00000336617.7	15.18	Normal
RNASEH2B-ENST00000611510.5	14.84	Normal		RNASEH2B-ENST00000611510.5	13.14	Normal		RNASEH2B-ENST00000611510.5	10.77	Normal
RNASEH2C-ENST00000308418.8	13.56	Normal		RNASEH2C-ENST00000308418.8	11.7	Normal		RNASEH2C-ENST00000308418.8	2.75	Normal
RNASEH2C-ENST00000534482.6	1.78	Normal		RNASEH2C-ENST00000534482.6	3.91	Normal		RNASEH2C-ENST00000534482.6	18.25	Normal
SCARA5-ENST00000354914.8	9.17	Normal		SCARA5-ENST00000354914.8	36.7	Normal		SCARA5-ENST00000354914.8	31	Normal
MYBL2-ENST00000217026.5	1.67	Normal		MYBL2-ENST00000217026.5	2.02	Normal		MYBL2-ENST00000217026.5	6.19	Normal
RNASEH1-ENST00000315212.4	23.04	IA	88	RNASEH1-ENST00000315212.4	0.11	IA	84	RNASEH1-ENST00000315212.4	0.16	I	4
RNASEH1-ENST00000436842.5	0.25	IA		RNASEH1-ENST00000436842.5	14.89	IA		RNASEH1-ENST00000436842.5	13.52	I
RNASAEH2A-ENST00000221486.5	61.46	IA		RNASAEH2A-ENST00000221486.5	47.64	IA		RNASAEH2A-ENST00000221486.5	50.39	I
RNASEH2B-ENST00000336617.7	10.08	IA		RNASEH2B-ENST00000336617.7	8.35	IA		RNASEH2B-ENST00000336617.7	14.98	I
RNASEH2B-ENST00000611510.5	18.06	IA		RNASEH2B-ENST00000611510.5	16.42	IA		RNASEH2B-ENST00000611510.5	7.13	I
RNASEH2C-ENST00000308418.8	15.1	IA		RNASEH2C-ENST00000308418.8	15.95	IA		RNASEH2C-ENST00000308418.8	1.77	I
RNASEH2C-ENST00000534482.6	3.24	IA		RNASEH2C-ENST00000534482.6	3.28	IA		RNASEH2C-ENST00000534482.6	17	I
SCARA5-ENST00000354914.8	0.64	IA		SCARA5-ENST00000354914.8	1.06	IA		SCARA5-ENST00000354914.8	0.31	I
MYBL2-ENST00000217026.5	61.42	IA		MYBL2-ENST00000217026.5	28.7	IA		MYBL2-ENST00000217026.5	49.08	I
RNASEH1-ENST00000315212.4	24.24	IB	151	RNASEH1-ENST00000315212.4	0.06	IB	9	RNASEH1-ENST00000315212.4	0.21	II	126
RNASEH1-ENST00000436842.5	0.26	IB		RNASEH1-ENST00000436842.5	11	IB		RNASEH1-ENST00000436842.5	16.06	II
RNASAEH2A-ENST00000221486.5	64.83	IB		RNASAEH2A-ENST00000221486.5	51.73	IB		RNASAEH2A-ENST00000221486.5	63.28	II
RNASEH2B-ENST00000336617.7	9.25	IB		RNASEH2B-ENST00000336617.7	16.96	IB		RNASEH2B-ENST00000336617.7	16.09	II
RNASEH2B-ENST00000611510.5	17.63	IB		RNASEH2B-ENST00000611510.5	8.67	IB		RNASEH2B-ENST00000611510.5	6.15	II
RNASEH2C-ENST00000308418.8	14.02	IB		RNASEH2C-ENST00000308418.8	4.52	IB		RNASEH2C-ENST00000308418.8	3.24	II
RNASEH2C-ENST00000534482.6	2.9	IB		RNASEH2C-ENST00000534482.6	13.68	IB		RNASEH2C-ENST00000534482.6	20.37	II
SCARA5-ENST00000354914.8	0.57	IB		SCARA5-ENST00000354914.8	2.01	IB		SCARA5-ENST00000354914.8	0.61	II
MYBL2-ENST00000217026.5	54.83	IB		MYBL2-ENST00000217026.5	70.77	IB		MYBL2-ENST00000217026.5	52.76	II
RNASEH1-ENST00000315212.4	26.62	IIA	63	RNASEH1-ENST00000315212.4	0.1	IIA	360	RNASEH1-ENST00000315212.4	0.17	III	128
RNASEH1-ENST00000436842.5	0.3	IIA		RNASEH1-ENST00000436842.5	16.61	IIA		RNASEH1-ENST00000436842.5	17.97	III
RNASAEH2A-ENST00000221486.5	68.66	IIA		RNASAEH2A-ENST00000221486.5	56.21	IIA		RNASAEH2A-ENST00000221486.5	63.51	III
RNASEH2B-ENST00000336617.7	9.51	IIA		RNASEH2B-ENST00000336617.7	8.56	IIA		RNASEH2B-ENST00000336617.7	17.44	III
RNASEH2B-ENST00000611510.5	18.51	IIA		RNASEH2B-ENST00000611510.5	17.98	IIA		RNASEH2B-ENST00000611510.5	7.47	III
RNASEH2C-ENST00000308418.8	17.06	IIA		RNASEH2C-ENST00000308418.8	15.15	IIA		RNASEH2C-ENST00000308418.8	4.02	III
RNASEH2C-ENST00000534482.6	3.72	IIA		RNASEH2C-ENST00000534482.6	3.59	IIA		RNASEH2C-ENST00000534482.6	21.09	III
SCARA5-ENST00000354914.8	0.32	IIA		SCARA5-ENST00000354914.8	0.95	IIA		SCARA5-ENST00000354914.8	0.86	III
MYBL2-ENST00000217026.5	67.05	IIA		MYBL2-ENST00000217026.5	38.97	IIA		MYBL2-ENST00000217026.5	58.55	III
RNASEH1-ENST00000315212.4	25.27	IIB	91	RNASEH1-ENST00000315212.4	0.11	IIB	249	RNASEH1-ENST00000315212.4	0.16	IV	129
RNASEH1-ENST00000436842.5	0.26	IIB		RNASEH1-ENST00000436842.5	16.79	IIB		RNASEH1-ENST00000436842.5	18.14	IV
RNASAEH2A-ENST00000221486.5	64.53	IIB		RNASAEH2A-ENST00000221486.5	54.76	IIB		RNASAEH2A-ENST00000221486.5	65.76	IV
RNASEH2B-ENST00000336617.7	16.27	IIB		RNASEH2B-ENST00000336617.7	8.27	IIB		RNASEH2B-ENST00000336617.7	16.61	IV
RNASEH2B-ENST00000611510.5	9.39	IIB		RNASEH2B-ENST00000611510.5	16.55	IIB		RNASEH2B-ENST00000611510.5	7.12	IV
RNASEH2C-ENST00000308418.8	15.08	IIB		RNASEH2C-ENST00000308418.8	15.71	IIB		RNASEH2C-ENST00000308418.8	3.8	IV
RNASEH2C-ENST00000534482.6	3.16	IIB		RNASEH2C-ENST00000534482.6	3.46	IIB		RNASEH2C-ENST00000534482.6	19.37	IV
SCARA5-ENST00000354914.8	0.58	IIB		SCARA5-ENST00000354914.8	1.02	IIB		SCARA5-ENST00000354914.8	0.98	IV
MYBL2-ENST00000217026.5	58.34	IIB		MYBL2-ENST00000217026.5	37.07	IIB		MYBL2-ENST00000217026.5	56.7	IV
RNASEH1-ENST00000315212.4	25.4	IIIA	62	RNASEH1-ENST00000315212.4	0.08	IIIA	152
RNASEH1-ENST00000436842.5	0.28	IIIA		RNASEH1-ENST00000436842.5	15.05	IIIA
RNASAEH2A-ENST00000221486.5	70.61	IIIA		RNASAEH2A-ENST00000221486.5	52.77	IIIA
RNASEH2B-ENST00000336617.7	16.97	IIIA		RNASEH2B-ENST00000336617.7	8.47	IIIA
RNASEH2B-ENST00000611510.5	8	IIIA		RNASEH2B-ENST00000611510.5	16.48	IIIA
RNASEH2C-ENST00000308418.8	15.97	IIIA		RNASEH2C-ENST00000308418.8	15.44	IIIA
RNASEH2C-ENST00000534482.6	3.52	IIIA		RNASEH2C-ENST00000534482.6	3.17	IIIA
SCARA5-ENST00000354914.8	0.59	IIIA		SCARA5-ENST00000354914.8	1.04	IIIA
MYBL2-ENST00000217026.5	70.58	IIIA		MYBL2-ENST00000217026.5	34.49	IIIA
RNASEH1-ENST00000315212.4	0.24	IIIB	20	RNASEH1-ENST00000315212.4	0.08	IIIB	29
RNASEH1-ENST00000436842.5	20.7	IIIB		RNASEH1-ENST00000436842.5	15.76	IIIB
RNASAEH2A-ENST00000221486.5	71.56	IIIB		RNASAEH2A-ENST00000221486.5	56.41	IIIB
RNASEH2B-ENST00000336617.7	18.98	IIIB		RNASEH2B-ENST00000336617.7	16.3	IIIB
RNASEH2B-ENST00000611510.5	11.46	IIIB		RNASEH2B-ENST00000611510.5	8.41	IIIB
RNASEH2C-ENST00000308418.8	14.42	IIIB		RNASEH2C-ENST00000308418.8	3.46	IIIB
RNASEH2C-ENST00000534482.6	2.69	IIIB		RNASEH2C-ENST00000534482.6	17.33	IIIB
SCARA5-ENST00000354914.8	0.33	IIIB		SCARA5-ENST00000354914.8	0.62	IIIB
MYBL2-ENST00000217026.5	51.32	IIIB		MYBL2-ENST00000217026.5	34.55	IIIB
RNASEH1-ENST00000315212.4	0.16	IV	7	RNASEH1-ENST00000315212.4	0.08	IIIC	65
RNASEH1-ENST00000436842.5	25.32	IV		RNASEH1-ENST00000436842.5	15.47	IIIC
RNASAEH2A-ENST00000221486.5	46.56	IV		RNASAEH2A-ENST00000221486.5	46.88	IIIC
RNASEH2B-ENST00000336617.7	17.51	IV		RNASEH2B-ENST00000336617.7	14.1	IIIC
RNASEH2B-ENST00000611510.5	10.03	IV		RNASEH2B-ENST00000611510.5	7.74	IIIC
RNASEH2C-ENST00000308418.8	3.64	IV		RNASEH2C-ENST00000308418.8	3.83	IIIC
RNASEH2C-ENST00000534482.6	13.56	IV		RNASEH2C-ENST00000534482.6	18.76	IIIC
SCARA5-ENST00000354914.8	0.35	IV		SCARA5-ENST00000354914.8	1.61	IIIC
MYBL2-ENST00000217026.5	50.64	IV		MYBL2-ENST00000217026.5	30.09	IIIC
				RNASEH1-ENST00000315212.4	0.16	IV	22
				RNASEH1-ENST00000436842.5	14.25	IV
				RNASAEH2A-ENST00000221486.5	52.93	IV
				RNASEH2B-ENST00000336617.7	18.74	IV
				RNASEH2B-ENST00000611510.5	9.6	IV
				RNASEH2C-ENST00000308418.8	4.51	IV
				RNASEH2C-ENST00000534482.6	18.78	IV
				SCARA5-ENST00000354914.8	3.55	IV
				MYBL2-ENST00000217026.5	30.96	IV
