## Supplementary material for "Gene co-expression analysis of human *RNASEH2A* reveals functional networks associated with DNA replication, DNA damage response, and cell cycle regulation": Suppl Table 10

### Sheet: Sheet1
	CDK1					G3BP1
	PROCESS					PROCESS
GO Term	Description	P-value	FDR q-value		GO Term	Description	P-value	FDR q-value
GO:1903047	mitotic cell cycle process	1.81e-10	8.13e-07		GO:0016072	rRNA metabolic process	7.29e-06	0.0325
GO:0022402	cell cycle process	2.64e-10	5.92e-07		GO:0006364	rRNA processing	1.12e-05	0.025
GO:0007017	microtubule-based process	3.73e-09	5.58e-06		GO:0045943	positive regulation of transcription by RNA polymerase I	3.47e-05	0.0516
GO:0051301	cell division	5.44e-08	6.1e-05		GO:0034470	ncRNA processing	6.27e-05	0.0699
GO:0051640	organelle localization	4.04e-07	0.000362		GO:0006356	regulation of transcription by RNA polymerase I	9.19e-05	0.082
GO:0000226	microtubule cytoskeleton organization	5.08e-07	0.00038		GO:0016070	RNA metabolic process	0.000265	0.197
GO:0051656	establishment of organelle localization	5.83e-07	0.000373		GO:0006396	RNA processing	0.000302	0.192
GO:1902850	microtubule cytoskeleton organization involved in mitosis	8.17e-07	0.000458		GO:0034660	ncRNA metabolic process	0.000338	0.188
GO:0007049	cell cycle	2.19e-06	0.00109		GO:0002183	cytoplasmic translational initiation	0.000372	0.185
GO:0007059	chromosome segregation	4.64e-06	0.00208		GO:0090304	nucleic acid metabolic process	0.000641	0.286
GO:0010564	regulation of cell cycle process	6.49e-06	0.00265		GO:0022618	ribonucleoprotein complex assembly	0.000972	0.394
GO:0051726	regulation of cell cycle	9.42e-06	0.00352			FUNCTION
GO:0007010	cytoskeleton organization	1.11e-05	0.00383		GO Term	Description	P-value	FDR q-value
GO:0007346	regulation of mitotic cell cycle	1.23e-05	0.00394		GO:0003723	RNA binding	4.12e-09	3.78e-06
GO:0050000	chromosome localization	1.43e-05	0.00426		GO:1901363	heterocyclic compound binding	3.52e-08	1.62e-05
GO:0051303	establishment of chromosome localization	1.43e-05	0.004		GO:0097159	organic cyclic compound binding	3.52e-08	1.08e-05
GO:0000278	mitotic cell cycle	1.57e-05	0.00414		GO:0003676	nucleic acid binding	3.73e-07	8.56e-05
GO:0045931	positive regulation of mitotic cell cycle	1.88e-05	0.00468		GO:0004386	helicase activity	0.00052	0.0954
GO:0007018	microtubule-based movement	2.03e-05	0.00479		GO:0003724	RNA helicase activity	0.000754	0.115
GO:0007088	regulation of mitotic nuclear division	2.23e-05	0.005			COMPONENT
GO:0051783	regulation of nuclear division	2.23e-05	0.00477		GO Term	Description	P-value	FDR q-value
GO:0006996	organelle organization	2.26e-05	0.00461		GO:1990904	ribonucleoprotein complex	2.64e-07	0.000195
GO:0071840	cellular component organization or biogenesis	4.04e-05	0.00788		GO:0005730	nucleolus	8.79e-06	0.00326
GO:0016043	cellular component organization	4.04e-05	0.00755		GO:0030684	preribosome	0.000239	0.0591
GO:0051276	chromosome organization	4.3e-05	0.00772		GO:0005681	spliceosomal complex	0.000887	0.164
GO:0007051	spindle organization	4.95e-05	0.00855
GO:0007052	mitotic spindle organization	5.69e-05	0.00946
GO:1902099	regulation of metaphase/anaphase transition of cell cycle	8.4e-05	0.0135
GO:0030071	regulation of mitotic metaphase/anaphase transition	8.4e-05	0.013
GO:1901990	regulation of mitotic cell cycle phase transition	0.000134	0.0201
GO:0010965	regulation of mitotic sister chromatid separation	0.000138	0.02
GO:0033047	regulation of mitotic sister chromatid segregation	0.000138	0.0193
GO:1905818	regulation of chromosome separation	0.000138	0.0188
GO:0051641	cellular localization	0.00014	0.0184
GO:1901987	regulation of cell cycle phase transition	0.00019	0.0244
GO:0051310	metaphase plate congression	0.000194	0.0242
GO:1901992	positive regulation of mitotic cell cycle phase transition	0.000197	0.0239
GO:0000819	sister chromatid segregation	0.000223	0.0263
GO:0098813	nuclear chromosome segregation	0.000291	0.0335
GO:0000070	mitotic sister chromatid segregation	0.000329	0.0369
GO:0051653	spindle localization	0.000329	0.036
GO:0051382	kinetochore assembly	0.000336	0.0359
GO:0033043	regulation of organelle organization	0.000376	0.0393
GO:0090068	positive regulation of cell cycle process	0.000395	0.0403
GO:0051383	kinetochore organization	0.000444	0.0443
GO:0007080	mitotic metaphase plate congression	0.00047	0.0458
GO:0033045	regulation of sister chromatid segregation	0.000499	0.0476
GO:0051649	establishment of localization in cell	0.000532	0.0497
GO:0000083	regulation of transcription involved in G1/S transition of mitotic cell cycle	0.000599	0.0549
GO:1901989	positive regulation of cell cycle phase transition	0.000635	0.057
GO:0045787	positive regulation of cell cycle	0.000991	0.0872
	FUNCTION
GO Term	Description	P-value	FDR q-value
GO:0003777	microtubule motor activity	2.77e-05	0.0217
GO:0003774	motor activity	4.78e-05	0.0187
GO:1990939	ATP-dependent microtubule motor activity	0.000211	0.0549
GO:0008574	ATP-dependent microtubule motor activity, plus-end-directed	0.000211	0.0412
GO:0016887	ATPase activity	0.001	0.156
	COMPONENT
GO Term	Description	P-value	FDR q-value
GO:0044430	cytoskeletal part	1.97e-08	1.07e-05
GO:0000777	condensed chromosome kinetochore	1.58e-06	0.000428
GO:0044446	intracellular organelle part	2.77e-06	0.000501
GO:0044422	organelle part	4.58e-06	0.000622
GO:0043228	non-membrane-bounded organelle	7.52e-06	0.000817
GO:0043232	intracellular non-membrane-bounded organelle	7.52e-06	0.000681
GO:0044427	chromosomal part	8.43e-06	0.000654
GO:0000776	kinetochore	1.02e-05	0.000691
GO:0072686	mitotic spindle	2.36e-05	0.00142
GO:0005871	kinesin complex	2.77e-05	0.00151
GO:0005623	cell	3.7e-05	0.00183
GO:0044424	intracellular part	6.16e-05	0.00279
GO:0005813	centrosome	0.000172	0.00718
GO:0005875	microtubule associated complex	0.000178	0.00691
GO:0043229	intracellular organelle	0.000223	0.00808
GO:0005874	microtubule	0.000226	0.00767
GO:0005819	spindle	0.000384	0.0123
GO:0098687	chromosomal region	0.000399	0.012
GO:0005829	cytosol	0.000438	0.0125
GO:0005815	microtubule organizing center	0.00045	0.0122
GO:0005654	nucleoplasm	0.00058	0.015
GO:0099081	supramolecular polymer	0.000665	0.0164
GO:0099080	supramolecular complex	0.000665	0.0157
GO:0099513	polymeric cytoskeletal fiber	0.000665	0.0151
GO:0099512	supramolecular fiber	0.000665	0.0144
