## Supplementary material for "Gene co-expression analysis of human *RNASEH2A* reveals functional networks associated with DNA replication, DNA damage response, and cell cycle regulation": Suppl Table 13

### Sheet: Sheet1
	Top 2% C0-Expression Correlation
	FUNCTION
GO Term	Description	P-value	FDR q-value
GO:0003723	RNA binding	2.44e-06	0.00245
GO:1901363	heterocyclic compound binding	6.02e-05	0.0302
GO:0097159	organic cyclic compound binding	6.02e-05	0.0201
GO:0097367	carbohydrate derivative binding	0.000637	0.16
GO:0003676	nucleic acid binding	0.000684	0.137
	Top 5% Co-Expression Correlation
	PROCESS
GO Term	Description	P-value	FDR q-value
GO:0006396	RNA processing	1.5e-07	0.00105
GO:0006364	rRNA processing	5.79e-07	0.00203
GO:0016072	rRNA metabolic process	1.24e-06	0.00289
GO:1904872	regulation of telomerase RNA localization to Cajal body	3.51e-05	0.0614
GO:1904869	regulation of protein localization to Cajal body	3.91e-05	0.0547
GO:1904871	positive regulation of protein localization to Cajal body	3.91e-05	0.0456
GO:1904874	positive regulation of telomerase RNA localization to Cajal body	8.33e-05	0.0833
GO:1904816	positive regulation of protein localization to chromosome, telomeric region	9.5e-05	0.0831
GO:1904814	regulation of protein localization to chromosome, telomeric region	9.5e-05	0.0739
GO:0010608	posttranscriptional regulation of gene expression	9.68e-05	0.0677
GO:0006356	regulation of transcription by RNA polymerase I	0.000116	0.0737
GO:1904851	positive regulation of establishment of protein localization to telomere	0.000144	0.0838
GO:0070203	regulation of establishment of protein localization to telomere	0.000144	0.0774
GO:0070202	regulation of establishment of protein localization to chromosome	0.000144	0.0719
GO:0006397	mRNA processing	0.000144	0.0674
GO:0090304	nucleic acid metabolic process	0.000263	0.115
GO:0022618	ribonucleoprotein complex assembly	0.0003	0.123
GO:0006139	nucleobase-containing compound metabolic process	0.000364	0.141
GO:0032210	regulation of telomere maintenance via telomerase	0.000451	0.166
GO:0046483	heterocycle metabolic process	0.000501	0.175
GO:0016070	RNA metabolic process	0.000514	0.171
GO:0000470	maturation of LSU-rRNA	0.000606	0.193
GO:0000463	maturation of LSU-rRNA from tricistronic rRNA transcript (SSU-rRNA, 5.8S rRNA, LSU-rRNA)	0.000628	0.191
GO:0006725	cellular aromatic compound metabolic process	0.000651	0.19
GO:0045943	positive regulation of transcription by RNA polymerase I	0.000682	0.191
GO:0018206	peptidyl-methionine modification	0.000756	0.203
GO:0071826	ribonucleoprotein complex subunit organization	0.00076	0.197
GO:0009988	cell-cell recognition	0.000778	0.194
GO:0035036	sperm-egg recognition	0.000778	0.188
GO:0007339	binding of sperm to zona pellucida	0.000778	0.181
GO:0034470	ncRNA processing	0.000824	0.186
GO:0006418	tRNA aminoacylation for protein translation	0.000865	0.189
GO:0032212	positive regulation of telomere maintenance via telomerase	0.00089	0.189
	FUNCTION
GO Term	Description	P-value	FDR q-value
GO:0003723	RNA binding	1.39e-11	2.17e-08
GO:1901363	heterocyclic compound binding	4.06e-07	0.000317
GO:0097159	organic cyclic compound binding	5.21e-07	0.000271
GO:0003676	nucleic acid binding	7.2e-07	0.000282
GO:0097367	carbohydrate derivative binding	9.67e-05	0.0302
GO:0030515	snoRNA binding	0.000137	0.0357
GO:0035639	purine ribonucleoside triphosphate binding	0.000189	0.0421
GO:0005524	ATP binding	0.000235	0.0458
GO:0032555	purine ribonucleotide binding	0.000236	0.041
GO:0032553	ribonucleotide binding	0.000249	0.039
GO:0017076	purine nucleotide binding	0.000279	0.0396
GO:0032559	adenyl ribonucleotide binding	0.000298	0.0388
GO:0030554	adenyl nucleotide binding	0.000298	0.0358
GO:1901265	nucleoside phosphate binding	0.000339	0.0378
GO:0000166	nucleotide binding	0.000339	0.0353
GO:0042162	telomeric DNA binding	0.000363	0.0355
GO:0043021	ribonucleoprotein complex binding	0.000442	0.0406
GO:0036094	small molecule binding	0.000563	0.0489
GO:0008135	translation factor activity, RNA binding	0.000622	0.0512
GO:0008144	drug binding	0.00091	0.0711
	COMPONENT
GO Term	Description	P-value	FDR q-value
GO:0030684	preribosome	5.94e-08	6.56e-05
GO:0017101	aminoacyl-tRNA synthetase multienzyme complex	3.5e-07	0.000193
GO:1990904	ribonucleoprotein complex	1.53e-06	0.000563
GO:0005730	nucleolus	4.68e-06	0.00129
GO:0005832	chaperonin-containing T-complex	9.2e-06	0.00203
GO:0044428	nuclear part	1.73e-05	0.00319
GO:0005681	spliceosomal complex	7.52e-05	0.0119
GO:0005654	nucleoplasm	7.79e-05	0.0108
GO:0043614	multi-eIF complex	0.00011	0.0135
GO:0032040	small-subunit processome	0.000116	0.0129
GO:0032991	protein-containing complex	0.00025	0.0251
GO:0005850	eukaryotic translation initiation factor 2 complex	0.000276	0.0254
GO:0043228	non-membrane-bounded organelle	0.000315	0.0268
GO:0043232	intracellular non-membrane-bounded organelle	0.000315	0.0249
GO:0101031	chaperone complex	0.000348	0.0256
GO:0030688	preribosome, small subunit precursor	0.000644	0.0445
GO:0099081	supramolecular polymer	0.000978	0.0636
GO:0099080	supramolecular complex	0.000978	0.0601
GO:0099512	supramolecular fiber	0.000978	0.0569
