## Supplementary material for "Gene co-expression analysis of human *RNASEH2A* reveals functional networks associated with DNA replication, DNA damage response, and cell cycle regulation": Suppl Table 15

### Sheet: Sheet1
PROCESS
GO term	Description	P-value	FDR q-value
GO:0006260	DNA replication	0.000457	1
FUNCTION
GO term	Description	P-value	FDR q-value
GO:0005488	binding	0.000193	0.176
GO:0003682	chromatin binding	0.000738	0.337
COMPONENT
GO Term	Description	P-value	FDR q-value
GO:0044422	organelle part	6.29e-05	0.0455
GO:0044446	intracellular organelle part	6.29e-05	0.0228
GO:0044428	nuclear part	0.000366	0.0882
